# Integrated multimodal cell atlas of Alzheimer’s disease

**DOI:** 10.1101/2023.05.08.539485

**Authors:** Mariano I. Gabitto, Kyle J. Travaglini, Victoria M. Rachleff, Eitan S. Kaplan, Brian Long, Jeanelle Ariza, Yi Ding, Joseph T. Mahoney, Nick Dee, Jeff Goldy, Erica J. Melief, Anamika Agrawal, Omar Kana, Xingjian Zhen, Samuel T. Barlow, Krissy Brouner, Jazmin Campos, John Campos, Ambrose J. Carr, Tamara Casper, Rushil Chakrabarty, Michael Clark, Jonah Cool, Rachel Dalley, Martin Darvas, Song-Lin Ding, Tim Dolbeare, Tom Egdorf, Luke Esposito, Rebecca Ferrer, Lynn E. Fleckenstein, Rohan Gala, Amanda Gary, Emily Gelfand, Jessica Gloe, Nathan Guilford, Junitta Guzman, Daniel Hirschstein, Windy Ho, Madison Hupp, Tim Jarksy, Nelson Johansen, Brian E. Kalmbach, Lisa M. Keene, Sarah Khawand, Mitch Kilgore, Amanda Kirkland, Michael Kunst, Brian R. Lee, Mckaila Leytze, Christine L. Mac Donald, Jocelin Malone, Zoe Maltzer, Naomi Martin, Rachel McCue, Delissa McMillen, Gonzalo Mena, Emma Meyerdierks, Kelly P. Meyers, Tyler Mollenkopf, Mark Montine, Amber L. Nolan, Julie Nyhus, Paul A. Olsen, Maiya Pacleb, Chelsea M. Pagan, Nicholas Peña, Trangthanh Pham, Christina Alice Pom, Nadia Postupna, Christine Rimorin, Augustin Ruiz, Giuseppe A. Saldi, Aimee M. Schantz, Nadiya V. Shapovalova, Staci A. Sorensen, Brian Staats, Matt Sullivan, Susan M. Sunkin, Carol Thompson, Michael Tieu, Jonathan Ting, Amy Torkelson, Tracy Tran, Nasmil J. Valera Cuevas, Sarah Walling-Bell, Ming-Qiang Wang, Jack Waters, Angela M. Wilson, David Haynor, Nicole M. Gatto, Suman Jayadev, Shoaib Mufti, Lydia Ng, Shubhabrata Mukherjee, Paul K. Crane, Caitlin S. Latimer, Boaz P. Levi, Kimberly Smith, Jennie L. Close, Jeremy A. Miller, Rebecca D. Hodge, Eric B. Larson, Thomas J. Grabowski, Michael Hawrylycz, C. Dirk Keene, Ed S. Lein

## Abstract

Alzheimer’s disease (AD) is the most common cause of dementia in older adults. Neuropathological and imaging studies have demonstrated a progressive and stereotyped accumulation of protein aggregates, but the underlying molecular and cellular mechanisms driving AD progression and vulnerable cell populations affected by disease remain coarsely understood. The current study harnesses single cell and spatial genomics tools and knowledge from the BRAIN Initiative Cell Census Network to understand the impact of disease progression on middle temporal gyrus cell types. We used image-based quantitative neuropathology to place 84 donors spanning the spectrum of AD pathology along a continuous disease pseudoprogression score and multiomic technologies to profile single nuclei from each donor, mapping their transcriptomes, epigenomes, and spatial coordinates to a common cell type reference with unprecedented resolution. Pseudo-progression analysis showed two major epochs corresponding with a slow early increase in pathology and a later exponential increase that correlated with cognitive decline. The early phase included inflammatory microglial and reactive astrocyte component, as well as a selective loss of Sst+ inhibitory neuron types in superficial cortical layers, loss of myelinating oligodendrocytes, and up-regulation of a re-myelination program by OPCs. The later phase involved loss of excitatory neurons and Pvalb and Vip neuron subtypes also predominantly in superficial layers. These cell vulnerabilities were also seen in prefrontal cortex and replicated by other independent studies when integrated with the BRAIN Initiative reference. Study data and exploratory tools are freely available to accelerate progress in AD research at <u>SEA-AD.org</u>.
