## Supplementary Table 3 for "Integrated multimodal cell atlas of Alzheimer’s disease"

### Sheet: Sheet1
Gene	Rank	ensembl	source	Vizgen.Gene	Vizgen.FPKM	transcript	target_regions	isoform_length
SATB2	1	ENSG00000119042	transcriptome	SATB2	1.40913	ENST00000614512	130	4972
CUX2	2	ENSG00000111249	transcriptome	CUX2	2.60173	ENST00000261726	154	6703
RORB	3	ENSG00000198963	transcriptome	RORB	2.63845	ENST00000376896	166	9581
CDH6	4	ENSG00000113361	transcriptome	CDH6	1.29184	ENST00000265071	150	8540
FEZF2	5	ENSG00000153266	transcriptome	FEZF2	2.59426	ENST00000283268	52	2112
PDGFD	6	ENSG00000170962	transcriptome	PDGFD	0.510964	ENST00000393158	101	3838
LAMP5	7	ENSG00000125869	transcriptome	LAMP5	39.2885	ENST00000246070	56	1810
VIP	8	ENSG00000146469	transcriptome	VIP	4.51721	ENST00000367244	61	1580
LHX6	9	ENSG00000106852	transcriptome	LHX6	1.37809	ENST00000373754	93	3278
PRRT4	10	ENSG00000224940	transcriptome	PRRT4	1.20119	ENST00000480290	56	1789
ANK1	11	ENSG00000029534	transcriptome	ANK1	7.98622	ENST00000289734	225	8292
SLC32A1	12	ENSG00000101438	transcriptome	SLC32A1	10.7916	ENST00000217420	72	2550
BTBD11	13	ENSG00000151136	transcriptome	BTBD11	3.2469	ENST00000357167	122	4107
GRIP2	14	ENSG00000144596	transcriptome	GRIP2	1.64522	ENST00000621039	106	7724
DLX1	15	ENSG00000144355	transcriptome	DLX1	1.80359	ENST00000341900	54	2130
GAD2	16	ENSG00000136750	transcriptome	GAD2	10.2972	ENST00000376261	80	5391
CD22	17	ENSG00000012124	transcriptome	CD22	7.65916	ENST00000085219	86	3274
MOG	18	ENSG00000204655	transcriptome	MOG	64.179	ENST00000376917	55	2042
CTSS	19	ENSG00000163131	transcriptome	CTSS	2.83663	ENST00000448301	59	1421
NOSTRIN	20	ENSG00000163072	transcriptome	NOSTRIN	1.77616	ENST00000445023	54	1569
DCN	21	ENSG00000011465	transcriptome	DCN	14.735	ENST00000393155	56	2133
ETNPPL	22	ENSG00000164089	transcriptome	ETNPPL	77.51	ENST00000296486	59	2086
ID3	23	ENSG00000117318	transcriptome	ID3	20.7171	ENST00000374561	56	950
PAX6	24	ENSG00000007372	transcriptome	PAX6	7.86427	ENST00000639916	73	2622
CALB1	25	ENSG00000104327	transcriptome	CALB1	26.0954	ENST00000265431	61	2533
TMEM255A	26	ENSG00000125355	transcriptome	TMEM255A	2.99713	ENST00000371352	76	2879
TH	27	ENSG00000180176	transcriptome	TH	8.533	ENST00000352909	60	1889
CBLN2	28	ENSG00000141668	transcriptome	CBLN2	6.72382	ENST00000585159	57	2406
NXPH2	29	ENSG00000144227	transcriptome	NXPH2	0.629654	ENST00000272641	67	2709
SMYD1	30	ENSG00000115593	transcriptome	SMYD1	0.141917	ENST00000419482	63	4385
SCUBE1	31	ENSG00000159307	transcriptome	SCUBE1	0.288113	ENST00000360835	226	9795
SULF1	32	ENSG00000137573	transcriptome	SULF1	1.13144	ENST00000458141	95	5551
NDNF	33	ENSG00000173376	transcriptome	NDNF	0.517644	ENST00000379692	72	2902
MEIS2	34	ENSG00000134138	transcriptome	MEIS2	7.18655	ENST00000397624	62	2748
LRP1B	35	ENSG00000168702	transcriptome	LRP1B	3.60728	ENST00000437977	103	3810
SLIT3	36	ENSG00000184347	transcriptome	SLIT3	2.64523	ENST00000404867	242	8903
FAM19A1	37	ENSG00000183662	rest	TAFA1	2.75106	ENST00000478136	56	1979
KCNIP4	38	ENSG00000185774	transcriptome	KCNIP4	15.4048	ENST00000359001	54	2168
KCNMB2	39	ENSG00000197584	transcriptome	KCNMB2	1.25398	ENST00000358316	51	2271
SEMA3E	40	ENSG00000170381	transcriptome	SEMA3E	0.0300684	ENST00000427262	130	5993
FOXP2	41	ENSG00000128573	transcriptome	FOXP2	0.454613	ENST00000393491	113	6085
CA10	42	ENSG00000154975	transcriptome	CA10	16.3317	ENST00000570565	65	2276
TLL1	43	ENSG00000038295	transcriptome	TLL1	1.35734	ENST00000061240	55	7291
PRKG1	44	ENSG00000185532	transcriptome	PRKG1	0.612878	ENST00000401604	172	6957
ROBO2	45	ENSG00000185008	transcriptome	ROBO2	2.25357	ENST00000614793	210	7662
CSMD1	46	ENSG00000183117	transcriptome	CSMD1	1.42975	ENST00000335551	363	12134
FBXL7	47	ENSG00000183580	transcriptome	FBXL7	4.58365	ENST00000329673	116	3960
KAZN	48	ENSG00000189337	transcriptome	KAZN	19.5215	ENST00000400798	94	3643
TSHZ2	49	ENSG00000182463	transcriptome	TSHZ2	1.03006	ENST00000626626	54	670
NRG1	50	ENSG00000157168	transcriptome	NRG1	1.83684	ENST00000520502	51	1945
SV2C	51	ENSG00000122012	transcriptome	SV2C	4.20203	ENST00000502798	237	10824
PDZD2	52	ENSG00000133401	transcriptome	PDZD2	9.81992	ENST00000513490	52	4883
KIAA1217	53	ENSG00000120549	transcriptome	KIAA1217	1.53513	ENST00000396445	86	5706
TOX	54	ENSG00000198846	transcriptome	TOX	3.41299	ENST00000361421	106	4076
CNTN5	55	ENSG00000149972	transcriptome	CNTN5	0.515012	ENST00000619298	155	5734
CNTNAP5	56	ENSG00000155052	transcriptome	CNTNAP5	0.276728	ENST00000431078	132	5284
NFIA	57	ENSG00000162599	transcriptome	NFIA	8.67487	ENST00000403491	122	9229
FRMPD4	58	ENSG00000169933	transcriptome	FRMPD4	2.12546	ENST00000616992	220	7916
PALMD	59	ENSG00000099260	transcriptome	PALMD	2.25806	ENST00000263174	66	2334
DLC1	60	ENSG00000164741	transcriptome	DLC1	6.29637	ENST00000276297	209	7412
GRID2	61	ENSG00000152208	transcriptome	GRID2	1.86874	ENST00000611049	133	4844
DCLK1	62	ENSG00000133083	transcriptome	DCLK1	12.2327	ENST00000379893	134	4612
FGF13	63	ENSG00000129682	transcriptome	FGF13	22.328	ENST00000305414	57	1939
HS6ST3	64	ENSG00000185352	transcriptome	HS6ST3	4.47238	ENST00000620595	192	7073
SORCS1	65	ENSG00000108018	transcriptome	SORCS1	2.47433	ENST00000622431	197	6701
GRIK3	66	ENSG00000163873	transcriptome	GRIK3	3.30685	ENST00000373091	186	9491
ATRNL1	67	ENSG00000107518	transcriptome	ATRNL1	4.43872	ENST00000355044	143	8746
TENM2	68	ENSG00000145934	transcriptome	TENM2	2.13408	ENST00000519204	282	9427
ADAMTS3	69	ENSG00000156140	transcriptome	ADAMTS3	0.467245	ENST00000286657	168	6244
CLSTN2	70	ENSG00000158258	transcriptome	CLSTN2	2.82329	ENST00000458420	339	14202
GALNTL6	71	ENSG00000174473	transcriptome	GALNTL6	1.02913	ENST00000511251	54	2905
LRRC4C	72	ENSG00000148948	transcriptome	LRRC4C	4.37361	ENST00000619527	65	2286
KIRREL3	73	ENSG00000149571	transcriptome	KIRREL3	6.2478	ENST00000525144	112	3820
ASIC2	74	ENSG00000108684	transcriptome	ASIC2	3.39693	ENST00000225823	83	3443
RGS6	75	ENSG00000182732	transcriptome	RGS6	1.51111	ENST00000402788	161	5400
DCC	76	ENSG00000187323	transcriptome	DCC	0.91344	ENST00000412726	267	9525
EYA4	77	ENSG00000112319	transcriptome	EYA4	0.337205	ENST00000355167	150	5692
ROBO1	78	ENSG00000169855	transcriptome	ROBO1	4.18501	ENST00000464233	185	6927
GRM8	79	ENSG00000179603	transcriptome	GRM8	0.955796	ENST00000489939	60	910
ZNF385D	80	ENSG00000151789	transcriptome	ZNF385D	2.32639	ENST00000281523	217	10478
COL11A1	81	ENSG00000060718	transcriptome	COL11A1	2.24093	ENST00000370096	174	7311
RYR3	82	ENSG00000198838	transcriptome	RYR3	6.24762	ENST00000634730	81	2743
SLC24A2	83	ENSG00000155886	transcriptome	SLC24A2	10.0241	ENST00000341998	225	10749
L3MBTL4	84	ENSG00000154655	transcriptome	L3MBTL4	1.35924	ENST00000317931	102	3560
PDE4B	85	ENSG00000184588	transcriptome	PDE4B	12.1795	ENST00000371045	113	3982
RBFOX1	86	ENSG00000078328	transcriptome	RBFOX1	14.3117	ENST00000340209	60	4099
NPAS3	87	ENSG00000151322	transcriptome	NPAS3	5.60957	ENST00000346562	75	5847
GRIN3A	88	ENSG00000198785	transcriptome	GRIN3A	0.736302	ENST00000361820	212	7770
SEMA6D	89	ENSG00000137872	transcriptome	SEMA6D	1.8023	ENST00000316364	175	6099
TMEM132D	90	ENSG00000151952	transcriptome	TMEM132D	1.42317	ENST00000422113	166	6135
HS3ST2	91	ENSG00000122254	transcriptome	HS3ST2	3.87586	ENST00000261374	61	2329
ZMAT4	92	ENSG00000165061	transcriptome	ZMAT4	2.71537	ENST00000297737	72	2471
NKAIN2	93	ENSG00000188580	transcriptome	NKAIN2	15.6132	ENST00000368417	90	3374
GRIP1	94	ENSG00000155974	transcriptome	GRIP1	0.821271	ENST00000398016	133	4888
SOX6	95	ENSG00000110693	transcriptome	SOX6	1.38023	ENST00000316399	236	8808
ITGB8	96	ENSG00000105855	transcriptome	ITGB8	6.44787	ENST00000222573	113	8974
DACH1	97	ENSG00000276644	transcriptome	DACH1	0.963628	ENST00000613252	128	5245
PLD5	98	ENSG00000180287	transcriptome	PLD5	1.26337	ENST00000536534	140	8721
ADAMTSL1	99	ENSG00000178031	transcriptome	ADAMTSL1	0.267119	ENST00000380548	220	7771
PLCB1	100	ENSG00000182621	transcriptome	PLCB1	11.4097	ENST00000637935	70	3316
ZNF804A	101	ENSG00000170396	transcriptome	ZNF804A	0.444914	ENST00000613975	108	3986
HPSE2	102	ENSG00000172987	transcriptome	HPSE2	5.00039	ENST00000404542	59	3681
SORCS3	103	ENSG00000156395	transcriptome	SORCS3	0.360872	ENST00000369699	152	5530
FGF12	104	ENSG00000114279	transcriptome	FGF12	8.47174	ENST00000445105	62	5406
RBFOX3	105	ENSG00000167281	transcriptome	RBFOX3	60.9916	ENST00000583458	71	2934
THEMIS	106	ENSG00000172673	transcriptome	THEMIS	0.276468	ENST00000537166	96	3830
PEX5L	107	ENSG00000114757	transcriptome	PEX5L	6.81824	ENST00000392649	219	8540
STXBP6	108	ENSG00000168952	transcriptome	STXBP6	6.72506	ENST00000396700	104	4021
TNR	109	ENSG00000116147	transcriptome	TNR	12.9512	ENST00000367674	357	12774
LUZP2	110	ENSG00000187398	transcriptome	LUZP2	3.74445	ENST00000620308	104	4981
GRM7	111	ENSG00000196277	transcriptome	GRM7	0.882428	ENST00000486284	118	4241
HCN1	112	ENSG00000164588	transcriptome	HCN1	2.76377	ENST00000637305	109	4300
GRIN2A	113	ENSG00000183454	transcriptome	GRIN2A	4.01206	ENST00000396573	405	14450
NLGN1	114	ENSG00000169760	transcriptome	NLGN1	1.13482	ENST00000457714	71	8242
DGKG	115	ENSG00000058866	transcriptome	DGKG	7.64378	ENST00000265022	75	5802
ITGA8	116	ENSG00000077943	transcriptome	ITGA8	0.943604	ENST00000378076	155	6547
RFX3	117	ENSG00000080298	transcriptome	RFX3	2.462	ENST00000617270	228	9253
GPC5	118	ENSG00000179399	transcriptome	GPC5	4.51426	ENST00000377067	72	2943
ASTN2	119	ENSG00000148219	transcriptome	ASTN2	3.5293	ENST00000341734	52	1757
CACNA2D3	120	ENSG00000157445	transcriptome	CACNA2D3	4.94468	ENST00000490478	111	3557
EBF1	121	ENSG00000164330	transcriptome	EBF1	1.76565	ENST00000622875	109	4430
PRXX1	122	ENSG00000116132	manual	PRRX1	3.596	ENST00000239461	73	4061
SLC14A1	123	ENSG00000141469	transcriptome	SLC14A1	10.3206	ENST00000321925	95	3917
CD74	124	ENSG00000019582	transcriptome	CD74	95.4115	ENST00000353334	50	1449
UNC5B	125	ENSG00000107731	transcriptome	UNC5B	8.5659	ENST00000373192	176	6451
CARTPT	126	ENSG00000164326	transcriptome	CARTPT	42.2039	ENST00000296777	50	800
CHODL	127	ENSG00000154645	transcriptome	CHODL	0.50395	ENST00000299295	62	2545
HTR2C	128	ENSG00000147246	transcriptome	HTR2C	2.71078	ENST00000371950	126	4652
HTR2A	129	ENSG00000102468	transcriptome	HTR2A	0.613983	ENST00000378688	114	4835
SNTB1	130	ENSG00000172164	transcriptome	SNTB1	2.63672	ENST00000395601	129	5164
LAMA4	131	ENSG00000112769	transcriptome	LAMA4	2.08064	ENST00000389463	175	6381
NTNG2	132	ENSG00000196358	transcriptome	NTNG2	6.21704	ENST00000393229	77	4673
RGS12	133	ENSG00000159788	transcriptome	RGS12	9.80191	ENST00000382788	144	5512
CACHD1	134	ENSG00000158966	transcriptome	CACHD1	5.37675	ENST00000290039	157	5274
NPY	135	ENSG00000122585	transcriptome	NPY	56.878	ENST00000242152	38	555
NOS1	136	ENSG00000089250	transcriptome	NOS1	2.04568	ENST00000317775	328	12007
TACR1	137	ENSG00000115353	transcriptome	TACR1	0.7961	ENST00000305249	111	4779
LRRK1	138	ENSG00000154237	transcriptome	LRRK1	1.16903	ENST00000532145	75	2790
EGFR	139	ENSG00000146648	transcriptome	EGFR	3.44253	ENST00000275493	181	9905
PVALB	140	ENSG00000100362	transcriptome	PVALB	114.532	ENST00000417718	49	550
