## Supplementary Table 8 for "Integrated multimodal cell atlas of Alzheimer’s disease"

### Sheet: Supplementary Table 8
feature	celltype	effect_size	se	p-value
tau	Sst	-3.34728	1.26762	0.000408045
peak_v_ramp	Sst	-1.99843	1.24199	0.022835
peak_v_long_square	Sst	-1.89855	1.19233	0.0288117
threshold_i_short_square	Sst	-1.6419	1.21596	0.0503054
vm_for_sag	Sst	1.62361	1.0708	0.05223
sag	Sst	3.25923	0.882494	0.000558583
